# Functional Role of Small Extrachromosomal Circular DNA in Colorectal Cancer

**DOI:** 10.1101/2025.08.01.668183

**Authors:** Judith Mary Hariprakash, Egija Zole, Weijia Feng, Dan Hao, Lasse Bøllehuus Hansen, Nirmalya Bandyopadhyay, Marghoob Mohiyuddin, Sihan Wu, Astrid Zedlitz Johansen, Julia Sidenius Johansen, Birgitte Regenberg

## Abstract

Extrachromosomal circular DNA (eccDNA) are circular DNA molecules that originate from chromosomal DNA but exist independently. While large eccDNA (ecDNA) contributes to tumorigenesis, the role of smaller eccDNA (<100,000 base pairs) in cancer remains unclear. Our analysis of 25 colorectal cancer (CRC) tumors and adjacent non-tumorous tissues revealed that eccDNA is significantly more abundant in tumor tissues, correlating strongly with chromosomal amplifications. The presence of whole intact genes on 1.29% of eccDNA was non-random. We identified 84 genes that recurred across tumors of multiple patients when present on eccDNA with 19% of genes being cancer-associated. eccDNA-borne genes were often accompanied by increased expression, and their contribution to expression was much larger than that from linear amplifications and the larger ecDNA. The cytokine gene CXCL5 exemplified this phenomenon, showing substantial copy-number increase and upregulation when present on eccDNA. Functional validation in cell lines showed that CXCL5 eccDNA enhanced transcriptional output and immune cell recruitment function. The recurrence and overexpression of CRC-related genes on eccDNA indicate their selection in tumors, suggest eccDNA can serve as a novel mechanism for dynamically influencing gene expression and is capable of conferring cancer phenotypes to cells. Analysis of chromatin landscapes revealed that eccDNA preferentially forms at sites of open chromatin and active transcription, with architectural boundaries marked by CTCF protein. Clinically, patients with higher eccDNA levels showed poorer relapse-free survival. These findings suggest that circular DNA elements across the entire size spectrum participate in cancer evolution, positioning eccDNA as a potential therapeutic target and prognostic biomarker.
