## Supplementary tables 1-6 for "Functional Role of Small Extrachromosomal Circular DNA in Colorectal Cancer": SupplementaryTable-1.xlsx

### Sheet: S1
Supplementary Table S1
Sheet1: Clinical characteristics of CRC cohort
Sheet2: Description of codes used to describe clinical characteristics

### Sheet: Clinical Characteristics
ID	Tumour tissue samples	Normal tissue samples	Age	Sex	Diabetes	CACI	Weight inclusion	Cachexia	BMI	Tobacco	Alcohol	Resectability	Radical	Stage	Tumor size	Tumor location	Differentiation	Histology	Metastases code	Metastasis sites	ASA	PS	CEA	YKL40	lL6	CRP	Bilirubin	ALAT	Days to blood sample	Recurrence	Days to Recurrence	OS Event	Days to OS Event
CRC-021	CRCtx021	CRCnx021	64	2	0	2	57,3	0	21,83	0	2	1	R0	2a	3,5	8	9	1	0	0	2	0	2	115	3,8	36,96	12	39	21	0	2305	0	2305
CRC-022	CRCtx022	CRCnx022	73	2	1	5	92	1	36,39	1	0	1	R0	2a	8	1	1	1	0	0	2	1	1	418	4,8	3,07	10	21	22	0	2717	0	2717
CRC-023	CRCtx023	CRCnx023	79	2	0	3	70	0	28,04	0	1	1	R0	2a	4,5	1	9	1	0	0	1	0	1	105	3,6	3,06	7	20	14	0	2031	0	2031
CRC-024	CRCtx024	CRCnx024	81	2	0	4	65,5	0	25,59	0	1	1	R0	2a	10	3	9	1	0	0	1	2	3	85	4,2	47,28	7	23	22	0	1419	0	1419
CRC-025	CRCtx025	CRCnx025	50	1	0	1	67	0	22,64	0	1	1	R0	2b	3,5	9	9	1	0	0	1	0	3	74	1	0,68	10	26	17	1	876	0	2008
CRC-026	CRCtx026	CRCnx026	64	2	0	2	67	0	24,31	0	1	1	R0	2b	5,5	9	9	1	0	0	1	1	2	162	2,7	1,02	9	41	24	0	2613	0	2613
CRC-027	CRCtx027	CRCnx027	66	1	0	2	67	1	25,21	1	1	1	R0	3a	1,7	9	9	1	0	0	2	0	2	114	112,8	1,37	19	31	20	0	1639	0	1639
CRC-028	CRCtx028	CRCnx028	68	1	0	2	66	0	23,38	0	1	1	R0	3a	2,2	8	9	1	0	0	1	0	2	83	1,4	1,23	12	39	15	0	1615	0	1615
CRC-029	CRCtx029	CRCnx029	53	2	0	1	76	0	29,68	0	0	1	R0	3a	2	8	1	1	0	0	1	0	1	99	2,5	4,37	16	30	14	0	2094	0	2094
CRC-030	CRCtx030	CRCnx030	75	2	0	3	65	0	22,49	1	0	1	R0	3a	2,2	3	9	1	0	0	1	0	1	227	3,5	1,9	17	25	13	0	2256	0	2256
CRC-031	CRCtx031	CRCnx031	54	1	0	1	116	0	32,82	1	1	1	R0	3b	5,5	4	1	1	0	0	2	0	1	68	2,3	5,18	12	30	18	0	2668	0	2668
CRC-032	CRCtx032	CRCnx032	61	1	0	2	92	0	29,03	0	1	1	R0	3b	1,5	10	9	1	0	0	1	0	1	97	1,9	1,97	12	27	17	0	1972	0	1972
CRC-033	CRCtx033	CRCnx033	63	1	0	2	100	0	29,86	1	1	1	R0	3b	7	8	9	1	0	0	2	0	7	227	1,3	0,32	25	28	-1	0	2032	0	2032
CRC-034	CRCtx034	CRCnx034	71	1	0	3	80,1	0	23,91	2	1	1	R0	3b	7	8	9	1	0	0	1	0	20	97	3,6	6,65	10	26	14	0	1659	0	1659
CRC-035	CRCtx035	CRCnx035	75	1	0	3	82	0	27,39	0	0	1	R1	3b	2	8	9	1	0	0	1	0	1	46	2,4	3,89	8	32	292	0	2409	0	2409
CRC-036	CRCtx036	CRCnx036	80	1	0	4	81	0	26,44	1	2	1	R0	3b	5	3	9	1	0	0	2	0	3	69	5,8	2,21	14	18	19	1	709	0	1955
CRC-037	CRCtx037	CRCnx037	66	2	0	2	73	0	28,87	0	0	1	R0	3b	1,5	6	1	1	0	0	1	0	3	97	1,6	2,97	12	25	15	0	1617	0	1617
CRC-039	CRCtx039	CRCnx039	75	2	0	3	53	0	17,5	0	1	1	R0	3b	5	9	1	1	0	0	2	1	3	68	5,1	1,61	11	16	20	0	2030	0	2030
CRC-040	CRCtx040	CRCnx040	80	2	0	5	43	0	18,13	1	0	1	R0	3b	4,5	4	9	1	0	0	2	2	4	72	3,8	1,87	4	20	23	1	125	1	2513
CRC-046	CRCtx046	CRCnx046	51	1	0	1	82	1	25,3	1	1	1	R1	3b	7	8	9	2	0	0	2	0	11	104	2,4	4,93	10	34	17	0	2819	0	2819
CRC-047	CRCtx047	CRCnx047	67	2	1	3	71	0	26,07	2	0	1	R0	3b	2,3	9	2	1	0	0	2	0	43	52	2,7	9,24	9	39	20	1	378	0	2786
CRC-050	CRCtx050	CRCnx050	50	1	0	1	108	0	27,54	0	1	1	R0	3a	2	1	1	3	0	0	1	0	1	48	1,5	0,58	12	33	14	0	2491	0	2491
CRC-053	CRCtx053	CRCnx053	71	2	0	3	58	1	22,94	0	1	1	R0	3a	3	8	9	1	0	0	2	0	3	67	1,3	1,18	15	12	21	0	1987	0	1987
CRC-054	CRCtx054	CRCnx054	50	2	0	1	80	0	29,74	0	1	1	R0	3a	2	8	9	1	0	0	1	0	2	147	1,4	2,16	12	22	-1	0	2626	0	2626
CRC-055	CRCtx055	CRCnx055	64	2	0	2	72	0	24,91	1	1	1	R0	3a	2,5	5	9	1	0	0	1	0	1	159	3,3	3,18	7	34	21	0	2354	0	2354

### Sheet: Description of codes
DATABASE	Description	Code
KBA ID		text
Frozen Tumor
Frozen Normal
Diagnosis		1: colorectal cancer
Age	Age at time of inclusion	number [years]
Sex		1: Male	2: Female
Diabetes		0: no	1: yes
CACI	Charlson age-adjusted comorbidity index	number [scale]
BMI	BMI at inclusion	number [scale]
Tobacco		0: never	1: prev.	2: current	3: not currently smoking
Alcohol		0: never	1: normal	2: overuse	3: previous overuse
Resectability		0: No Operation 1: Operated 2: Opertion tried but was not possible
Radical		text
Stage		1-3b
Tumor location		1: Cecum	2: Appendix	3: Ascending	4: Right Flexure	5: Transverse	6: Left flexure	7: Descending	8: Sigmoid	9: Rectum
Histology		1: adenocarcinoma	2: mucinouis	3: signet ring cell	4: medullary
ASA		number [scale]
PS	performane status	number [scale]
CEA	ref <5 µg/L	number [µg/L]
YKL40		number [µg/L]
lL6		number [ng/L]
CRP	ref <10 mg/L	number [mg/L]
Days to blood sample	days from diagnosis to blood sample	number [count]
Recurrence	recurrence	0: no 1: yes
Days to Recurrence	days from blood sample to recurrence or progressive disease	number [count]
OS Event		0: alive 1: dead
Days to OS Event	days from blood sample to dead/follow up	number [count]
