## Supplementary tables 1-6 for "Functional Role of Small Extrachromosomal Circular DNA in Colorectal Cancer": SupplementaryTable-2.xlsx

### Sheet: S2
Supplementary Table S2
Sheet1:1 No. of eccDNA-borne gene counts in TT and NAT samples
Sheet2: No. of eccDNA-borne gene counts in synthetic data (25 per sample).
Sheet3: P-values from permutation test

### Sheet: eccDNA-borne gene counts
Sample ID	TT	TT_ID	NAT	NAT_ID
CRC-021	11486	CRCtx021	1101	CRCnx021
CRC-023	4004	CRCtx023	1018	CRCnx023
CRC-024	2738	CRCtx024	22	CRCnx024
CRC-025	4083	CRCtx025	714	CRCnx025
CRC-026	0	CRCtx026	1640	CRCnx026
CRC-027	13115	CRCtx027	1555	CRCnx027
CRC-028	11450	CRCtx028	1024	CRCnx028
CRC-029	3178	CRCtx029	2415	CRCnx029
CRC-030	9584	CRCtx030	185	CRCnx030
CRC-031	608	CRCtx031	334	CRCnx031
CRC-032	3862	CRCtx032	1676	CRCnx032
CRC-033	10870	CRCtx033	583	CRCnx033
CRC-034	3446	CRCtx034	660	CRCnx034
CRC-035	12100	CRCtx035	7312	CRCnx035
CRC-036	12045	CRCtx036	735	CRCnx036
CRC-037	9073	CRCtx037	1067	CRCnx037
CRC-039	4840	CRCtx039	905	CRCnx039
CRC-040	3926	CRCtx040	200	CRCnx040
CRC-046	2326	CRCtx046	736	CRCnx046
CRC-047	9431	CRCtx047	1022	CRCnx047
CRC-050	1945	CRCtx050	63	CRCnx050
CRC-053	3301	CRCtx053	651	CRCnx053
CRC-054	10559	CRCtx054	795	CRCnx054
CRC-055	4917	CRCtx055	2557	CRCnx055
CRC-022	2811	CRCtx022	0	CRCnx022

### Sheet: Synthetic data
	CRC-050	CRC-030	CRC-031	CRC-022	CRC-033	CRC-032	CRC-039	CRC-046	CRC-023	CRC-037	CRC-027	CRC-029	CRC-036	CRC-025	CRC-021	CRC-054	CRC-024	CRC-055	CRC-035	CRC-034	CRC-028	CRC-040	CRC-053	CRC-047
0	1131	15766	478	2295	18210	3586	3881	1728	2962	13641	18873	2158	19880	2387	20248	15232	2611	3420	19943	3647	18209	2559	2036	17376
1	1120	13928	459	2927	16793	3733	3966	1704	2631	14433	19602	2364	19995	2504	20277	14443	1908	3371	18953	2464	17168	2140	2283	16853
2	995	14984	423	3445	19603	3811	3742	1674	2466	14590	21164	2208	20008	2506	19829	14928	1634	3561	20071	2885	17326	2499	2405	17324
3	1107	13420	433	3210	16543	3471	4345	1824	2542	12198	19952	2292	22702	2795	17994	16128	2233	3296	20049	3027	16612	1830	2284	18099
4	1105	14356	393	2717	21042	3726	4070	1778	2766	14073	19002	2291	21132	2247	17086	15182	2227	4088	18440	3043	17308	2570	2313	16207
5	1079	15513	361	2087	20369	3727	3648	1652	2759	14453	19988	2266	19553	2231	20542	14713	1829	3817	17297	2267	19350	2334	2811	17081
6	1205	17307	409	3539	17570	3581	4372	1674	2909	14885	21323	2290	19744	2507	20394	15360	2233	3678	17693	2773	19040	2570	2305	17122
7	1289	14542	387	2560	16927	3981	3574	1750	2904	14191	20839	2524	22415	2709	18455	15541	2341	3593	20319	3344	19800	2147	2336	18184
8	1209	16119	441	3279	17564	3416	3881	1806	2627	13535	20436	2346	20968	2517	20436	16049	3052	4102	19150	3094	19463	2377	2183	16966
9	1110	14120	436	2360	19730	3577	4609	1508	2690	14025	20007	2130	19962	2387	21058	15997	1855	3512	18218	2686	19211	2471	2258	17350
10	1098	13747	443	2820	15960	3983	3766	1625	2519	14988	21726	2120	19585	2516	17947	16188	2149	3757	19409	2715	20596	2533	2166	16043
11	1061	15332	403	2452	20431	3605	4057	1594	2924	13744	18997	2368	20791	2279	18379	16679	1997	3611	19113	3642	17830	2444	2084	16778
12	1101	14030	396	2401	19742	3843	4300	1667	2641	15379	19737	2239	21132	2451	20151	14687	2174	4006	19824	2558	17301	2491	2421	16628
13	1084	14867	405	3248	17933	3787	4424	1662	2483	13833	20283	2589	21225	2173	21032	14649	2102	3625	19871	2230	15711	2435	2205	17830
14	1078	16612	433	2087	19845	3384	4161	1645	2495	16274	17945	2352	20777	2676	19737	14876	2181	3386	17171	3480	18330	2534	2521	17286
15	1043	14474	385	3180	16662	3550	4007	1798	2606	14974	21916	2278	19682	2529	19141	16679	1708	3445	17297	2571	15711	2537	2084	17286
16	1053	15415	435	3420	18296	4257	4179	1588	2821	13963	19715	2184	20864	2366	18877	15230	2587	4102	18074	2863	18840	2052	2494	17410
17	1119	16002	411	2808	20431	3893	4482	1751	2682	13641	19644	2282	19789	2198	20692	16323	2128	3794	18467	2972	17404	2297	2314	18868
18	1046	17710	444	4042	20837	3641	3610	1806	2298	15738	19789	2006	21404	2738	22329	16228	1936	3608	20017	3766	18916	2590	2120	17330
19	1038	14782	387	2893	16710	3614	4362	1874	2710	14331	18531	2494	20852	2282	21503	15250	2296	3335	17551	3163	16364	2491	2082	17214
20	1051	14564	391	2317	17275	3904	3805	1581	2451	14916	23554	2551	20951	2400	19231	14616	2225	4080	18975	2773	20103	2033	2139	17962
21	1051	14027	358	2581	17805	4129	4283	1698	2376	12877	19644	2494	20932	2666	19375	14685	2412	3666	17069	3569	19345	1930	2037	16748
22	1126	16612	426	3189	18677	3151	4015	1634	2363	14213	19773	2388	20473	2177	20484	15870	2662	3731	16604	3507	20096	2636	1982	17932
23	1157	15928	406	3280	17030	3339	3965	1750	2606	15634	19185	2333	18377	2404	19231	14187	1459	3223	18280	3395	18055	2218	2466	17767
24	1194	14130	408	3320	18093	3983	4525	1581	2800	13714	19372	2371	20184	2532	19968	14435	2147	3450	17497	3929	17237	2599	2284	16715

### Sheet: permutation test p-value
CRC-021: p-value = 0.0402
CRC-023: p-value = 0.0339
CRC-024: p-value = 0.1102
CRC-025: p-value = 0.0384
CRC-027: p-value = 0.04
CRC-028: p-value = 0.0349
CRC-029: p-value = 0.0388
CRC-030: p-value = 0.0356
CRC-031: p-value = 0.0401
CRC-032: p-value = 0.5388
CRC-033: p-value = 0.0351
CRC-034: p-value = 0.5499
CRC-035: p-value = 0.036
CRC-036: p-value = 0.0395
CRC-037: p-value = 0.0373
CRC-039: p-value = 0.0427
CRC-040: p-value = 0.0391
CRC-046: p-value = 0.0384
CRC-047: p-value = 0.0335
CRC-050: p-value = 0.0374
CRC-053: p-value = 0.04
CRC-054: p-value = 0.0354
CRC-055: p-value = 0.0407
CRC-022: p-value = 0.8848
