## Supplementary tables 1-6 for "Functional Role of Small Extrachromosomal Circular DNA in Colorectal Cancer": SupplementaryTable-5.xlsx

### Sheet: S5
Supplementary Table S5
Sheet1: ENCODE accession numbers for ChIP and ATAC data
Sheet2: Chromatin enrichment analysis

### Sheet: ENCODE-Accession
Target of assay	Biosample term name	Biosample age	BigWig file	Bed file
ATAC-seq	transverse colon	37 years	ENCFF469WCM	ENCFF054QTC
CTCF	transverse colon	37 years	ENCFF816TDF	ENCFF681RYK
EP300	transverse colon	37 years	ENCFF093NJN	ENCFF754LGO
H3K27ac	transverse colon	37 years	ENCFF959PXE	ENCFF142COP
H3K27me3	transverse colon	37 years	ENCFF612HRT	ENCFF411ZRA
H3K36me3	transverse colon	37 years	ENCFF090EKJ	ENCFF990VOU
H3K4me1	transverse colon	37 years	ENCFF997VIZ	ENCFF693QVL
H3K4me3	transverse colon	37 years	ENCFF219ZIO	ENCFF799XQH
H3K9me3	transverse colon	37 years	ENCFF150JBJ	ENCFF885GZB
POLR2A	transverse colon	37 years	ENCFF976VVU	ENCFF838LKZ

### Sheet: Chromatin Enrichmentdata
data_type	mark	analysis_type	n_samples	mean_fold_enrichment	se_fold_enrichment	ci_95_lower	ci_95_upper	pvalue	pvalue_corrected	cohens_d	significant_corrected
eccDNA	EP300	all	24	1.01663	0.00127553	1.01399	1.01927	1.19209e-07	2.27065e-07	2.71818	TRUE
eccDNA	EP300	small	24	1.0177	0.00128682	1.01504	1.02037	1.19209e-07	2.27065e-07	2.86863	TRUE
eccDNA	EP300	medium	24	1.00774	0.00101025	1.00565	1.00983	1.19209e-07	2.27065e-07	1.59823	TRUE
eccDNA	EP300	large	24	0.991205	0.00308592	0.984821	0.997589	0.0126048	0.0140054	-0.594281	TRUE
eccDNA	ATAC	all	24	1.057	0.0051551	1.04633	1.06766	1.19209e-07	2.27065e-07	2.3054	TRUE
eccDNA	ATAC	small	24	1.06279	0.00474792	1.05296	1.07261	1.19209e-07	2.27065e-07	2.75735	TRUE
eccDNA	ATAC	medium	24	1.02256	0.00637344	1.00938	1.03575	0.00200093	0.00242537	0.738191	TRUE
eccDNA	ATAC	large	24	0.854875	0.0158038	0.822182	0.887567	1.19209e-07	2.27065e-07	-1.91478	TRUE
eccDNA	POLR2A	all	24	1.03059	0.00177411	1.02692	1.03426	1.19209e-07	2.27065e-07	3.59584	TRUE
eccDNA	POLR2A	small	24	1.03493	0.00156715	1.03169	1.03817	1.19209e-07	2.27065e-07	4.64723	TRUE
eccDNA	POLR2A	medium	24	1.01988	0.00194685	1.01586	1.02391	1.19209e-07	2.27065e-07	2.12961	TRUE
eccDNA	POLR2A	large	24	0.85849	0.0219883	0.813004	0.903976	2.38419e-07	4.14641e-07	-1.34193	TRUE
eccDNA	H3K27ac	all	24	1.01722	0.00498161	1.00692	1.02753	0.00123799	0.0015974	0.720877	TRUE
eccDNA	H3K27ac	small	24	1.03005	0.00207086	1.02576	1.03433	1.19209e-07	2.27065e-07	3.0255	TRUE
eccDNA	H3K27ac	medium	24	1.03517	0.00410167	1.02668	1.04365	1.19209e-07	2.27065e-07	1.78785	TRUE
eccDNA	H3K27ac	large	24	0.667953	0.0409205	0.583303	0.752604	1.19209e-07	2.27065e-07	-1.69198	TRUE
eccDNA	H3K4me1	all	24	0.989555	0.0218862	0.94428	1.03483	0.252249	0.265526	-0.0995156	FALSE
eccDNA	H3K4me1	small	24	1.04027	0.00396893	1.03206	1.04848	1.19209e-07	2.27065e-07	2.11584	TRUE
eccDNA	H3K4me1	medium	24	1.04261	0.00588468	1.03044	1.05479	1.19209e-07	2.27065e-07	1.50999	TRUE
eccDNA	H3K4me1	large	22	0.765058	0.0372718	0.687547	0.842569	4.76837e-07	7.62939e-07	-1.37553	TRUE
eccDNA	H3K9me3	all	24	0.99272	0.00582717	0.980666	1.00477	0.583806	0.583806	-0.260485	FALSE
eccDNA	H3K9me3	small	24	1.00545	0.000912482	1.00356	1.00733	1.66893e-06	2.56758e-06	1.24466	TRUE
eccDNA	H3K9me3	medium	24	1.01107	0.0030176	1.00482	1.01731	0.00139976	0.00174969	0.764638	TRUE
eccDNA	H3K9me3	large	24	0.872913	0.042528	0.784937	0.960889	2.26498e-06	3.35552e-06	-0.623106	TRUE
eccDNA	CTCF	all	24	1.04552	0.00454138	1.03612	1.05491	1.19209e-07	2.27065e-07	2.08979	TRUE
eccDNA	CTCF	small	24	1.04887	0.00455212	1.03945	1.05828	1.19209e-07	2.27065e-07	2.23837	TRUE
eccDNA	CTCF	medium	24	1.02412	0.00323737	1.01742	1.03082	2.38419e-07	4.14641e-07	1.55357	TRUE
eccDNA	CTCF	large	24	0.894067	0.0128272	0.867532	0.920603	1.19209e-07	2.27065e-07	-1.722	TRUE
eccDNA	H3K36me3	all	24	0.986917	0.00507278	0.976424	0.997411	0.00957572	0.0109437	-0.537754	TRUE
eccDNA	H3K36me3	small	24	0.999292	0.000887797	0.997456	1.00113	0.406112	0.416525	-0.166196	FALSE
eccDNA	H3K36me3	medium	24	1.00756	0.0022816	1.00284	1.01228	0.00589764	0.0069384	0.690558	TRUE
eccDNA	H3K36me3	large	24	0.883331	0.040927	0.798667	0.967995	0.000239253	0.000330004	-0.594403	TRUE
eccDNA	H3K4me3	all	24	1.02133	0.00154301	1.01814	1.02452	1.19209e-07	2.27065e-07	2.88276	TRUE
eccDNA	H3K4me3	small	24	1.0256	0.00131319	1.02289	1.02832	1.19209e-07	2.27065e-07	4.0654	TRUE
eccDNA	H3K4me3	medium	24	1.02439	0.00207127	1.02011	1.02868	1.19209e-07	2.27065e-07	2.45581	TRUE
eccDNA	H3K4me3	large	24	0.714679	0.0274226	0.657951	0.771407	1.19209e-07	2.27065e-07	-2.16951	TRUE
eccDNA	H3K27me3	all	24	0.966125	0.0144448	0.936244	0.996006	0.187501	0.202704	-0.488992	FALSE
eccDNA	H3K27me3	small	24	1.00383	0.000691077	1.0024	1.00526	8.34465e-06	1.19209e-05	1.15684	TRUE
eccDNA	H3K27me3	medium	24	1.00662	0.00174662	1.00301	1.01023	0.000742316	0.000989755	0.790347	TRUE
eccDNA	H3K27me3	large	22	0.849081	0.0408596	0.764109	0.934053	4.76837e-07	7.62939e-07	-0.806009	TRUE
