## Supplementary tables 1-6 for "Functional Role of Small Extrachromosomal Circular DNA in Colorectal Cancer": SupplementaryTable-6.xlsx

### Sheet: S6
Supplementary Table S6
Sheet1: Description of primers for linear DNA fragment synthesis, qPCR and PCR reactions.

### Sheet: Primer information
Gene	Primer sequence	Fragment length
GNP1 linear spike-in	F - GGTTCAAAGGTGTCGTTGCC	337 bp
	R - GCACCGTTAGCAACGGAAAG
AGP1 linear spike-in	F - GTTTTGGGTTTGCAGTCGCT	820 bp
	R - GCACAGAAGGCAATAACGGC
ACT1 linear spike-in	F - TGGATTCTGGTATGTTCTAGC	1409 bp
	R - GAACGACGTGAGTAACACC
BCP1 linear spike-in	F - TCAGTACAGTTGCGGTGGAC	2716 bp
	R - TCGGATAGCCTCTGGTTAGG
qPCR for mtDNA	F - GCCCACTTCCACTATGTCCT	92 bp
	R GATTTTGGCGTAGGTTTGGTCT
qPCR for BCP1	F - CGGTGGTAACCCAGAAGTTGA	130 bp
	R - TGTGGTGGTTGGGGAACCTA
qPCR p4339	F - TGCCCTGCCCCTAATCAGTA	60 bp
	R - CTGGGCAGATGATGTCGAGG
qPCR CXCL5 gene	F - TGACAAGGGTGGAGTAGAAAGG	133 bp
	R - TCTCTGCTGAAGACTGGGAAAC
qPCR ALB	F - TGAAACATACGTTCCCAAAGAGTTT	81 bp
	R - CTCTCCTTCTCAGAAAGTGTGCATAT
PCR Cox5B	F - GGGCACCATTTTCCTTGATCAT	119 bp
	R - AGTCGCCTGCTCTTCATCAG
[CXCL5circle]	F - AGCTGCTGGCAAGGATCAG	737 bp
	R - ATTTGTGTGGCATTGTAGGAAGC
